# Assessing the limits of zero-shot foundation models in single-cell biology

**DOI:** 10.1101/2023.10.16.561085

**Authors:** Kasia Z. Kedzierska, Lorin Crawford, Ava P. Amini, Alex X. Lu

## Abstract

The advent and success of foundation models such as GPT has sparked growing interest in their application to single-cell biology. Models like Geneformer and scGPT have emerged with the promise of serving as versatile tools for this specialized field. However, the efficacy of these models, particularly in zero-shot settings where models are not fine-tuned but used without any further training, remains an open question, especially as practical constraints require useful models to function in settings that preclude fine-tuning (e.g., discovery settings where labels are not fully known). This paper presents a rigorous evaluation of the zero-shot performance of these proposed single-cell foundation models. We assess their utility in tasks such as cell type clustering and batch effect correction, and evaluate the generality of their pretraining objectives. Our results indicate that both Geneformer and scGPT exhibit limited reliability in zero-shot settings and often underperform compared to simpler methods. These findings serve as a cautionary note for the deployment of proposed single-cell foundation models and highlight the need for more focused research to realize their potential.^2^
