## Supplemental Tables for "Assessing the limits of zero-shot foundation models in single-cell biology"

### Sheet: cell_embeddings
Table S1		Values for each model (full dataset) are color codded, with lowest values in orange and highest in green. For all scores, highest values are better. PBMC (95k) only contains one batch an therefore the Batch integration score cannot be calculated.
Metric	Dataset	HVG (full dataset)	HVG (subsample range)	scVI (full dataset)	scVI (subsample range)	Geneformer (full dataset)	Geneformer (subsample range)	scGPT random (full dataset)	scGPT random (subsample range)	scGPT kidney (full dataset)	scGPT kidney (subsample range)	scGPT blood (full dataset)	scGPT blood (subsample range)	scGPT human (full dataset)	scGPT human (subsample range)
ASW	Pancreas (16k)	0.514647	0.512 (0.490 - 0.516)	0.572508	0.571 (0.538 - 0.577)	0.383497	0.366 (0.337 - 0.387)	0.515375	0.513 (0.512 - 0.516)	0.512274	0.509 (0.487 - 0.515)	0.531251	0.530 (0.520 - 0.535)	0.5309	0.524 (0.521 - 0.532)
	PBMC (12k)	0.513777	0.514 (0.512 - 0.515)	0.551473	0.551 (0.549 - 0.552)	0.511974	0.513 (0.509 - 0.515)	0.432923	0.433 (0.428 - 0.435)	0.550007	0.550 (0.548 - 0.554)	0.567193	0.566 (0.564 - 0.570)	0.575526	0.574 (0.571 - 0.576)
	PBMC (95k)	0.501706	0.502 (0.501 - 0.502)	0.53401	0.534 (0.533 - 0.534)	0.514874	0.515 (0.514 - 0.516)	0.499761	0.500 (0.499 - 0.500)	0.528283	0.528 (0.528 - 0.529)	0.55919	0.560 (0.558 - 0.560)	0.544843	0.545 (0.544 - 0.547)
	Immune (330k)	0.508813	0.509 (0.508 - 0.509)	0.537427	0.537 (0.537 - 0.538)	0.45118	0.450 (0.441 - 0.452)	0.486114	0.486 (0.484 - 0.487)	0.487179	0.487 (0.481 - 0.487)	0.518369	0.518 (0.517 - 0.519)	0.51936	0.519 (0.519 - 0.519)
	Tabula Sapiens (483k)	0.482556	0.476 (0.474 - 0.485)	0.490811	0.488 (0.485 - 0.492)	0.413264	0.388 (0.372 - 0.399)	0.437251	0.426 (0.417 - 0.435)	0.421912	0.401 (0.390 - 0.411)	0.473793	0.465 (0.460 - 0.469)	0.471446	0.459 (0.451 - 0.467)
NMI	Pancreas (16k)	0.710463	0.788 (0.762 - 0.793)	0.89925	0.866 (0.836 - 0.893)	0.161168	0.118 (0.101 - 0.135)	0.495824	0.477 (0.453 - 0.520)	0.550972	0.503 (0.492 - 0.525)	0.537954	0.542 (0.526 - 0.550)	0.618779	0.576 (0.554 - 0.597)
	PBMC (12k)	0.686059	0.687 (0.675 - 0.723)	0.786048	0.778 (0.766 - 0.798)	0.664132	0.628 (0.603 - 0.683)	0.0754656	0.090 (0.078 - 0.095)	0.725419	0.721 (0.698 - 0.754)	0.835607	0.830 (0.811 - 0.857)	0.845287	0.796 (0.763 - 0.815)
	PBMC (95k)	0.635393	0.628 (0.616 - 0.634)	0.801095	0.797 (0.785 - 0.809)	0.646225	0.570 (0.558 - 0.614)	0.465493	0.409 (0.391 - 0.455)	0.562857	0.545 (0.509 - 0.555)	0.64503	0.636 (0.612 - 0.649)	0.6529	0.654 (0.644 - 0.665)
	Immune (330k)	0.676394	0.673 (0.657 - 0.684)	0.65497	0.667 (0.659 - 0.673)	0.41773	0.375 (0.368 - 0.382)	0.541691	0.501 (0.494 - 0.517)	0.530661	0.517 (0.504 - 0.524)	0.661433	0.646 (0.639 - 0.653)	0.62315	0.620 (0.606 - 0.639)
	Tabula Sapiens (483k)	0.578241	0.562 (0.555 - 0.569)	0.742695	0.743 (0.739 - 0.746)	0.353875	0.333 (0.327 - 0.338)	0.444354	0.406 (0.404 - 0.409)	0.411104	0.381 (0.376 - 0.385)	0.563081	0.549 (0.546 - 0.552)	0.547704	0.533 (0.525 - 0.535)
ARI	Pancreas (16k)	0.56851	0.777 (0.764 - 0.792)	0.933731	0.910 (0.894 - 0.935)	0.0596463	0.036 (0.028 - 0.047)	0.350884	0.337 (0.305 - 0.383)	0.444922	0.357 (0.232 - 0.432)	0.341576	0.343 (0.332 - 0.403)	0.3992	0.374 (0.314 - 0.390)
	PBMC (12k)	0.594656	0.597 (0.581 - 0.673)	0.694343	0.812 (0.686 - 0.831)	0.610276	0.512 (0.413 - 0.725)	0.034616	0.027 (0.018 - 0.039)	0.759796	0.745 (0.717 - 0.812)	0.872598	0.872 (0.842 - 0.903)	0.885319	0.824 (0.678 - 0.849)
	PBMC (95k)	0.460167	0.447 (0.431 - 0.457)	0.682747	0.665 (0.575 - 0.691)	0.3952	0.283 (0.197 - 0.386)	0.182474	0.169 (0.161 - 0.205)	0.205453	0.205 (0.192 - 0.213)	0.368604	0.443 (0.362 - 0.456)	0.463553	0.473 (0.459 - 0.506)
	Immune (330k)	0.405138	0.367 (0.354 - 0.390)	0.383981	0.423 (0.399 - 0.442)	0.194131	0.163 (0.150 - 0.175)	0.313515	0.319 (0.226 - 0.344)	0.308698	0.311 (0.284 - 0.334)	0.399727	0.425 (0.340 - 0.438)	0.383459	0.388 (0.363 - 0.403)
	Tabula Sapiens (483k)	0.27945	0.277 (0.235 - 0.295)	0.467551	0.466 (0.441 - 0.476)	0.142047	0.121 (0.117 - 0.131)	0.0886122	0.154 (0.064 - 0.193)	0.181536	0.169 (0.154 - 0.181)	0.312924	0.315 (0.299 - 0.327)	0.286225	0.293 (0.248 - 0.307)
AvgBIO	Pancreas (16k)	0.597873	0.691 (0.682 - 0.699)	0.801829	0.783 (0.765 - 0.800)	0.201437	0.173 (0.158 - 0.188)	0.454028	0.443 (0.424 - 0.460)	0.502723	0.455 (0.413 - 0.491)	0.47026	0.471 (0.462 - 0.491)	0.516293	0.491 (0.464 - 0.506)
	PBMC (12k)	0.598164	0.599 (0.589 - 0.634)	0.677288	0.714 (0.670 - 0.727)	0.59546	0.552 (0.509 - 0.641)	0.181001	0.183 (0.176 - 0.188)	0.678407	0.674 (0.657 - 0.705)	0.758466	0.756 (0.744 - 0.772)	0.768711	0.731 (0.671 - 0.745)
	PBMC (95k)	0.532422	0.526 (0.518 - 0.531)	0.672617	0.664 (0.632 - 0.677)	0.518766	0.458 (0.423 - 0.502)	0.382576	0.360 (0.350 - 0.382)	0.432198	0.426 (0.410 - 0.431)	0.524275	0.543 (0.523 - 0.550)	0.553765	0.557 (0.549 - 0.572)
	Immune (330k)	0.530115	0.517 (0.511 - 0.523)	0.52546	0.541 (0.532 - 0.550)	0.354347	0.328 (0.323 - 0.334)	0.447106	0.437 (0.403 - 0.444)	0.442179	0.438 (0.426 - 0.445)	0.52651	0.530 (0.500 - 0.536)	0.508657	0.509 (0.499 - 0.520)
	Tabula Sapiens (483k)	0.446749	0.439 (0.423 - 0.446)	0.567019	0.566 (0.558 - 0.571)	0.303062	0.280 (0.275 - 0.287)	0.323406	0.331 (0.300 - 0.341)	0.338184	0.317 (0.308 - 0.322)	0.449933	0.444 (0.439 - 0.446)	0.435125	0.428 (0.414 - 0.435)
Batch integration	Pancreas (16k)	0.88564	0.887 (0.876 - 0.898)	0.862013	0.831 (0.796 - 0.865)	0.623509	0.608 (0.586 - 0.642)	0.920281	0.917 (0.899 - 0.922)	0.832735	0.829 (0.796 - 0.840)	0.893564	0.889 (0.846 - 0.905)	0.848478	0.836 (0.787 - 0.851)
	PBMC (12k)	0.992788	0.990 (0.986 - 0.993)	0.982601	0.958 (0.940 - 0.970)	0.96716	0.960 (0.949 - 0.968)	0.974526	0.964 (0.951 - 0.976)	0.969366	0.952 (0.930 - 0.958)	0.976886	0.964 (0.939 - 0.972)	0.974865	0.958 (0.945 - 0.967)
	PBMC (95k)
	Immune (330k)	0.954263	0.948 (0.947 - 0.950)	0.858933	0.846 (0.838 - 0.851)	0.756008	0.731 (0.729 - 0.740)	0.878747	0.860 (0.855 - 0.867)	0.844944	0.827 (0.816 - 0.833)	0.888933	0.870 (0.866 - 0.873)	0.889634	0.872 (0.870 - 0.879)
	Tabula Sapiens (483k)	0.934839	0.933 (0.927 - 0.935)	0.771054	0.774 (0.760 - 0.777)	0.897022	0.878 (0.875 - 0.880)	0.889612	0.878 (0.874 - 0.886)	0.864762	0.849 (0.847 - 0.856)	0.920381	0.910 (0.904 - 0.913)	0.891274	0.879 (0.874 - 0.885)

### Sheet: cell_embeddings_umap
Table S2		Values for each model (full dataset) are color codded, with lowest values in orange and highest in green. For all scores, highest values are better. PBMC (95k) only contains one batch an therefore the Batch integration score cannot be calculated.
Metric	Dataset	HVG (UMAP) (full dataset)	HVG (UMAP) (subsample range)	scVI (UMAP) (full dataset)	scVI (UMAP) (subsample range)	Geneformer (UMAP) (full dataset)	Geneformer (UMAP) (subsample range)	scGPT random (UMAP) (full dataset)	scGPT random (UMAP) (subsample range)	scGPT kidney (UMAP) (full dataset)	scGPT kidney (UMAP) (subsample range)	scGPT blood (UMAP) (full dataset)	scGPT blood (UMAP) (subsample range)	scGPT human (UMAP) (full dataset)	scGPT human (UMAP) (subsample range)
ASW	Pancreas (16k)	0.616747	0.608 (0.584 - 0.612)	0.724684	0.719 (0.703 - 0.741)	0.367084	0.338 (0.298 - 0.367)	0.515144	0.486 (0.438 - 0.523)	0.5361	0.519 (0.459 - 0.538)	0.545469	0.540 (0.528 - 0.549)	0.502776	0.478 (0.455 - 0.504)
	PBMC (12k)	0.628164	0.628 (0.615 - 0.640)	0.711229	0.710 (0.700 - 0.719)	0.603592	0.603 (0.598 - 0.612)	0.429833	0.425 (0.416 - 0.434)	0.643102	0.641 (0.630 - 0.651)	0.729869	0.729 (0.718 - 0.733)	0.697193	0.695 (0.693 - 0.704)
	PBMC (95k)	0.601455	0.601 (0.600 - 0.604)	0.70226	0.702 (0.701 - 0.705)	0.579707	0.579 (0.578 - 0.582)	0.528321	0.529 (0.527 - 0.531)	0.558483	0.558 (0.558 - 0.560)	0.602393	0.603 (0.601 - 0.605)	0.613391	0.613 (0.612 - 0.617)
	Immune (330k)	0.477148	0.477 (0.475 - 0.479)	0.510898	0.510 (0.508 - 0.513)	0.399579	0.399 (0.377 - 0.404)	0.467613	0.459 (0.445 - 0.470)	0.44331	0.441 (0.428 - 0.445)	0.497068	0.495 (0.492 - 0.499)	0.469396	0.468 (0.464 - 0.470)
	Tabula Sapiens (483k)	0.36351	0.321 (0.300 - 0.350)	0.376229	0.367 (0.363 - 0.371)	0.260786	0.216 (0.196 - 0.232)	0.324398	0.280 (0.260 - 0.310)	0.298683	0.251 (0.227 - 0.269)	0.373463	0.348 (0.329 - 0.365)	0.346161	0.309 (0.287 - 0.328)
NMI	Pancreas (16k)	0.706527	0.687 (0.677 - 0.704)	0.769013	0.811 (0.787 - 0.821)	0.159863	0.175 (0.167 - 0.182)	0.465941	0.487 (0.468 - 0.524)	0.521553	0.549 (0.522 - 0.561)	0.516258	0.532 (0.521 - 0.550)	0.58917	0.575 (0.554 - 0.598)
	PBMC (12k)	0.589154	0.664 (0.648 - 0.674)	0.683206	0.744 (0.714 - 0.769)	0.595077	0.604 (0.583 - 0.624)	0.0814196	0.094 (0.085 - 0.100)	0.620424	0.707 (0.649 - 0.734)	0.706625	0.782 (0.731 - 0.843)	0.727703	0.731 (0.704 - 0.792)
	PBMC (95k)	0.561141	0.603 (0.586 - 0.635)	0.748954	0.792 (0.762 - 0.807)	0.480471	0.514 (0.470 - 0.529)	0.335761	0.348 (0.322 - 0.368)	0.425613	0.453 (0.435 - 0.460)	0.538135	0.579 (0.563 - 0.599)	0.586837	0.617 (0.591 - 0.651)
	Immune (330k)	0.61704	0.622 (0.617 - 0.624)	0.658076	0.650 (0.643 - 0.655)	0.338749	0.343 (0.340 - 0.351)	0.464583	0.492 (0.473 - 0.499)	0.464113	0.488 (0.476 - 0.495)	0.6011	0.610 (0.605 - 0.616)	0.588025	0.609 (0.591 - 0.621)
	Tabula Sapiens (483k)	0.555097	0.562 (0.557 - 0.568)	0.740103	0.739 (0.731 - 0.741)	0.296505	0.304 (0.301 - 0.308)	0.402933	0.406 (0.401 - 0.415)	0.35463	0.363 (0.359 - 0.364)	0.54173	0.548 (0.541 - 0.556)	0.521511	0.526 (0.521 - 0.531)
ARI	Pancreas (16k)	0.477501	0.460 (0.454 - 0.513)	0.535302	0.627 (0.585 - 0.680)	0.0336945	0.034 (0.028 - 0.066)	0.309124	0.337 (0.313 - 0.383)	0.255931	0.436 (0.283 - 0.459)	0.332456	0.326 (0.280 - 0.352)	0.386256	0.344 (0.269 - 0.389)
	PBMC (12k)	0.387912	0.544 (0.496 - 0.593)	0.461934	0.630 (0.515 - 0.664)	0.448826	0.464 (0.389 - 0.550)	0.031578	0.019 (0.015 - 0.037)	0.424426	0.700 (0.482 - 0.792)	0.518204	0.724 (0.554 - 0.893)	0.569577	0.577 (0.451 - 0.799)
	PBMC (95k)	0.400239	0.448 (0.432 - 0.482)	0.624025	0.666 (0.632 - 0.707)	0.298249	0.340 (0.289 - 0.376)	0.267143	0.253 (0.234 - 0.269)	0.278323	0.312 (0.285 - 0.325)	0.392642	0.429 (0.400 - 0.440)	0.433892	0.454 (0.422 - 0.478)
	Immune (330k)	0.33715	0.346 (0.332 - 0.351)	0.401934	0.376 (0.325 - 0.402)	0.120259	0.131 (0.111 - 0.154)	0.286417	0.327 (0.313 - 0.338)	0.272213	0.292 (0.284 - 0.312)	0.351458	0.393 (0.375 - 0.404)	0.345544	0.377 (0.355 - 0.409)
	Tabula Sapiens (483k)	0.262787	0.278 (0.257 - 0.299)	0.437876	0.440 (0.397 - 0.457)	0.113103	0.081 (0.069 - 0.085)	0.219434	0.211 (0.208 - 0.222)	0.17028	0.160 (0.140 - 0.173)	0.305127	0.304 (0.277 - 0.334)	0.327738	0.305 (0.278 - 0.326)
AvgBIO	Pancreas (16k)	0.600258	0.584 (0.576 - 0.601)	0.676333	0.724 (0.693 - 0.738)	0.186881	0.183 (0.167 - 0.192)	0.43007	0.436 (0.420 - 0.454)	0.437861	0.494 (0.443 - 0.512)	0.464728	0.462 (0.450 - 0.481)	0.492734	0.462 (0.435 - 0.491)
	PBMC (12k)	0.535077	0.612 (0.590 - 0.627)	0.61879	0.695 (0.645 - 0.713)	0.549165	0.553 (0.528 - 0.592)	0.180944	0.180 (0.173 - 0.187)	0.562651	0.683 (0.590 - 0.721)	0.651566	0.743 (0.673 - 0.823)	0.664824	0.664 (0.619 - 0.764)
	PBMC (95k)	0.520945	0.551 (0.539 - 0.574)	0.691746	0.722 (0.698 - 0.734)	0.452809	0.476 (0.446 - 0.492)	0.377075	0.377 (0.363 - 0.388)	0.420807	0.440 (0.434 - 0.445)	0.511057	0.537 (0.522 - 0.547)	0.544707	0.562 (0.544 - 0.576)
	Immune (330k)	0.477112	0.481 (0.474 - 0.483)	0.523636	0.512 (0.492 - 0.522)	0.286196	0.289 (0.282 - 0.302)	0.406204	0.426 (0.415 - 0.433)	0.393212	0.406 (0.402 - 0.416)	0.483209	0.500 (0.491 - 0.503)	0.467655	0.483 (0.473 - 0.499)
	Tabula Sapiens (483k)	0.393798	0.391 (0.372 - 0.396)	0.518069	0.515 (0.500 - 0.522)	0.223465	0.198 (0.191 - 0.206)	0.315588	0.299 (0.293 - 0.309)	0.274531	0.255 (0.249 - 0.266)	0.406773	0.400 (0.386 - 0.412)	0.39847	0.381 (0.374 - 0.387)
Batch integration	Pancreas (16k)	0.4709	0.519 (0.465 - 0.582)	0.653037	0.693 (0.641 - 0.728)	0.5006	0.512 (0.487 - 0.538)	0.629266	0.637 (0.597 - 0.674)	0.550689	0.568 (0.498 - 0.618)	0.563245	0.563 (0.528 - 0.601)	0.468083	0.495 (0.454 - 0.551)
	PBMC (12k)	0.77608	0.747 (0.721 - 0.815)	0.897844	0.843 (0.801 - 0.899)	0.896038	0.864 (0.825 - 0.906)	0.956352	0.922 (0.912 - 0.939)	0.906293	0.871 (0.852 - 0.910)	0.89198	0.856 (0.817 - 0.886)	0.887991	0.853 (0.796 - 0.891)
	PBMC (95k)
	Immune (330k)	0.551115	0.522 (0.509 - 0.541)	0.476428	0.459 (0.437 - 0.466)	0.488192	0.428 (0.414 - 0.449)	0.557785	0.500 (0.492 - 0.517)	0.599849	0.564 (0.555 - 0.581)	0.563379	0.530 (0.512 - 0.536)	0.585778	0.559 (0.552 - 0.576)
	Tabula Sapiens (483k)	0.570108	0.552 (0.535 - 0.564)	0.580574	0.560 (0.545 - 0.574)	0.70647	0.674 (0.667 - 0.688)	0.686961	0.666 (0.653 - 0.678)	0.68914	0.663 (0.656 - 0.677)	0.680344	0.638 (0.631 - 0.652)	0.648142	0.623 (0.606 - 0.636)

### Sheet: MSE
Table S3
Model/Baseline	Dataset	Objective	Mean	Standard deviation	Median	Min	Max	1st quartile	3rd quartile
Average	Pancreas (16k)		169.068	29.3273	163.782	91.5887	343.987	147.577	186.158
	PBMC (12k)		156.82	16.6955	156.656	81.3541	237.349	145.544	167.735
	PBMC (95k)		107.483	29.758	102.403	41.4174	403.327	86.8995	122.103
	Immune (330k)		152.945	22.6641	150.741	84.0052	362.684	137.145	165.811
	Tabula Sapiens (483k)		174.58	71.2351	173.872	1.84939	680.732	122.967	220.18
scGPT random	Pancreas (16k)	GEP	833.184	8.58231	833.365	783.761	896.606	826.253	838.804
	PBMC (12k)		837.001	26.6106	837.569	703.843	969.881	821.331	852.963
	PBMC (95k)		838.527	12.4823	838.45	678.072	960.35	831.325	845.73
	Immune (330k)		837.747	10.8593	837.707	657.295	1052.86	832.597	843.237
	Tabula Sapiens (483k)		747.303	197.426	789.213	0.432888	1870.79	704.872	827.971
	Pancreas (16k)	GEPC	1436.11	22.6726	1435.07	1319.9	1536.82	1420.19	1450.81
	PBMC (12k)		1457.44	45.8368	1456.36	1275.73	1677.55	1428.55	1485.22
	PBMC (95k)		1391.39	32.1319	1391.94	1128.27	1612.71	1370.25	1413.58
	Immune (330k)		1484.36	28.595	1483.39	1195.1	1860.34	1467.03	1501.5
	Tabula Sapiens (483k)		1397.54	298.481	1432.47	80.401	3141.02	1309.98	1537.11
scGPT kidney	Pancreas (16k)	GEP	294.77	9.77695	294.415	234.348	327.961	288.468	301.531
	PBMC (12k)		276.019	10.7657	276.112	242.103	322.914	268.591	283.163
	PBMC (95k)		313.891	9.25677	314.414	238.907	387.292	308.884	319.735
	Immune (330k)		289.849	11.2885	290.739	203.254	372.677	283.243	297.642
	Tabula Sapiens (483k)		275.607	50.5611	274.501	45.402	870.111	248.335	299.135
	Pancreas (16k)	GEPC	219.75	20.2027	220.726	135.697	334.808	206.781	233.331
	PBMC (12k)		198.755	24.0654	196.485	131.397	310.088	181.571	213.931
	PBMC (95k)		217.174	29.0837	216.996	125.462	387.723	197.949	235.873
	Immune (330k)		250.448	28.7612	249.002	108.415	450.675	229.385	268.668
	Tabula Sapiens (483k)		273.042	62.3916	266.16	75.2489	686.265	232.099	307.711
scGPT blood	Pancreas (16k)	GEP	273.805	7.99152	273.746	242.084	318.006	268.342	278.951
	PBMC (12k)		270.238	10.259	270.441	227.62	308.376	263.318	277.251
	PBMC (95k)		280.765	8.81938	280.332	244.931	348.383	274.745	286.395
	Immune (330k)		292.392	10.827	292.996	225.974	365.663	285.416	299.765
	Tabula Sapiens (483k)		285.159	36.5077	284.631	42.2705	707.79	267.343	302.239
	Pancreas (16k)	GEPC	198.115	25.9502	199.056	97.2398	292.822	179.939	216.049
	PBMC (12k)		132.326	18.0329	131.437	77.2935	235.557	119.629	144.328
	PBMC (95k)		110.35	29.0595	104.702	39.989	306.708	89.6837	125.667
	Immune (330k)		146.732	24.7666	145.327	67.3098	309.846	129.422	162.562
	Tabula Sapiens (483k)		189.34	53.0903	183.511	29.2768	634.835	152.61	219.806
scGPT human	Pancreas (16k)	GEP	205.515	13.0147	205.361	137.774	277.171	197.991	212.642
	PBMC (12k)		217.084	20.6463	216.492	135.973	309.18	203.455	230.396
	PBMC (95k)		217.045	19.5916	216.41	134.388	345.191	203.822	229.612
	Immune (330k)		212.376	19.7326	211.128	119.186	431.274	199.69	223.904
	Tabula Sapiens (483k)		284.367	74.6715	270.772	95.9942	864.914	229.748	327.376
	Pancreas (16k)	GEPC	151.693	19.3109	150.664	85.1508	255.128	138.959	163.961
	PBMC (12k)		131.295	17.4648	129.799	73.9423	216.618	118.648	142.526
	PBMC (95k)		104.084	26.4301	100.002	37.3003	265.346	84.8452	119.636
	Immune (330k)		146.938	24.421	145.903	72.9169	311.97	128.737	163.181
	Tabula Sapiens (483k)		209.029	65.282	201.346	45.601	850.628	162.924	244.23

### Sheet: Pearsons_correlation
Table S4
Model/Baseline	Dataset	Mean	Standard deviation	Median	Min	Max	1st quartile	3rd quartile
Average ranking	Pancreas (16k)	0.669563	0.123443	0.740859	0.164966	0.826126	0.545387	0.774751
	PBMC (12k)	0.597297	0.0872158	0.619629	0.30199	0.761608	0.531592	0.666691
	PBMC (95k)	0.739135	0.10677	0.772343	-0.109596	0.875887	0.712266	0.804416
	Immune (330k)	0.612194	0.188221	0.681223	-0.0560894	0.824356	0.633707	0.712564
	Tabula Sapiens (483k)	0.762613	0.138408	0.831981	0.257214	0.91418	0.67166	0.869703
Geneformer	Pancreas (16k)	0.564309	0.117991	0.548216	0.0288944	0.818789	0.485402	0.665465
	PBMC (12k)	0.882966	0.0567519	0.889902	0.634027	1	0.853485	0.922485
	PBMC (95k)	0.943302	0.0307138	0.944688	0.760646	1	0.924258	0.965128
	Immune (330k)	0.549466	0.0773302	0.530458	0.411696	0.8685	0.50527	0.563615
	Tabula Sapiens (483k)	0.505259	0.143788	0.543426	-0.0493171	0.868589	0.445435	0.602968
